# R-package Jsmm: Joint species movement modelling of mark-recapture data

**DOI:** 10.64898/2026.02.24.707702

**Authors:** Luisa F. Rodriguez, Otso Ovaskainen

## Abstract

1. With small-bodied species, it is difficult to directly track individual movements, leaving mark-recapture as the most feasible method for collecting movement data. Mark-recapture data are challenging to analyse because they are indirect: many individuals are never seen after release, and for recaptured individuals there is no information on the movements between release and recapture locations. This makes it difficult to apply many statistical approaches that have been developed for continuous movement data. Among the statistical methods targeted specifically to mark-recapture data, most are focused on the estimation of population sizes or vital parameters rather than the estimation of movement behaviours.
2. We present the R-package Jsmm that expands and implements the earlier published Joint Species Movement Modelling (JSMM) framework with Bayesian inference. Jsmm estimates parameters related to habitat selection (behaviour at edges between habitat types), diffusion (random component of movement), advection (directional component of movement) and reaction (mortality rate), and their dependence on spatial, temporal or spatiotemporal covariates. Jsmm implements both instantaneous capture process and cumulative capture process, enabling its applications to a broad range of studies. If applying Jsmm to data on multiple species, it can estimate how species-specific parameters depend on species traits and/or phylogenetic relationships.
3. We use real and simulated case studies to demonstrate the workflow of Jsmm: (1) defining the model through importing the spatial domain, the spatiotemporal covariates, and the capture-recapture data; (2) fitting the model with Bayesian inference and evaluating model fit through posterior predictive checks; and (3) using the fitted model for inference and/or prediction. The simulated example validates the technical implementation by showing that the estimated parameters match with the assumed values. The real data example on moth light-trapping illustrates the practical utility of the package.
4. The R-package Jsmm offers a flexible resource for analysing capture-recapture data in a model-based framework that explicitly accounts for the spatiotemporal study design of where and when captures are attempted. By analysing data jointly on multiple species, the approach facilitates analyses of sparse datasets where the low number of recaptures would not allow fitting species-specific models separately for each species.
