## Supplementary material for "R-package Jsmm: Joint species movement modelling of mark-recapture data": S2 Vignettes demonstrating the application of the R-package Jsmm: air_temperature_data.csv

timestamp	value
2009-06-14	12.82
2009-06-15	12.8614285714286
2009-06-16	10.9985714285714
2009-06-17	11.6814285714286
2009-06-18	10.8742857142857
2009-06-19	10.0042857142857
2009-06-20	10.3657142857143
2009-06-21	11.4185714285714
2009-06-22	11.9842857142857
2009-06-23	15.9914285714286
2009-06-24	12.0514285714286
2009-06-25	12.0657142857143
2009-06-26	15.0257142857143
2009-06-27	14.8285714285714
2009-06-28	15.16
2009-06-29	18.3328571428571
2009-06-30	19.2771428571429
2009-07-01	20.5942857142857
2009-07-02	18.6271428571429
2009-07-03	19.1214285714286
2009-07-04	14.77
2009-07-05	14.5485714285714
2009-07-06	13.2985714285714
2009-07-07	12.7928571428571
2009-07-08	11.3185714285714
2009-07-09	11.0642857142857
2009-07-10	9.71571428571428
2009-07-11	13.40125
2009-07-12	13.94875
2009-07-13	13.32375
2009-07-14	13.38
2009-07-15	13.9325
2009-07-16	13.68375
2009-07-17	13.55
2009-07-18	12.60625
2009-07-19	12.505
2009-07-20	11.78125
2009-07-21	13.36125
2009-07-22	13.31875
2009-07-23	12.40875
2009-07-24	12.1775
