## Supplementary material for "R-package Jsmm: Joint species movement modelling of mark-recapture data": S2 Vignettes demonstrating the application of the R-package Jsmm: captures_data.csv

V1	V2	V3
21	636	1
24	638	1
24	639	1
27	188	1
27	159	1
33	653	1
79	459	1
80	640	1
81	640	1
82	639	1
83	640	1
130	385	1
131	460	1
132	431	1
133	640	1
134	610	1
135	625	1
136	640	1
223	446	1
224	461	1
225	448	1
226	476	1
227	476	1
228	611	1
229	626	1
230	642	1
231	657	1
236	72	1
274	462	1
275	462	1
276	477	1
277	642	1
277	643	1
286	194	1
287	193	1
340	373	1
341	463	1
342	448	1
343	463	1
344	463	1
345	643	1
359	89	1
419	345	1
419	153	1
470	349	1
533	456	1
555	535	1
591	499	1
597	79	1
605	455	1
616	68	1
626	459	1
657	469	1
666	122	1
666	184	1
675	408	1
676	290	1
676	291	1
707	320	1
708	291	1
709	395	1
709	413	1
717	470	1
718	156	1
719	184	1
730	171	1
740	410	1
740	411	1
748	157	1
758	412	1
774	400	1
800	96	1
805	472	1
814	113	1
822	280	1
826	343	1
835	251	1
857	172	1
875	604	1
876	604	1
876	309	1
902	279	1
903	334	1
924	53	1
925	546	1
954	141	1
955	534	1
1011	325	1
1012	486	1
1013	638	1
1014	322	1
1014	323	1
1073	202	1
1074	172	1
1075	202	1
1076	113	1
1077	337	1
1078	336	1
1078	337	1
1130	367	1
1131	322	1
1132	353	1
1133	609	1
1134	623	1
1195	39	1
1196	53	1
1197	339	1
1198	159	1
1199	160	1
1200	173	1
1201	203	1
1202	160	1
1203	337	1
1204	337	1
1204	417	1
1242	638	1
1292	40	1
1293	115	1
1294	323	1
1295	338	1
1296	204	1
1297	339	1
1353	297	1
1354	414	1
1355	610	1
1384	161	1
1385	191	1
1386	281	1
1387	205	1
1524	297	1
1525	282	1
1526	297	1
1527	476	1
1528	566	1
1608	298	1
1609	567	1
1635	342	1
1666	284	1
1732	633	1
1733	633	1
1745	201	1
1812	514	1
1874	635	1
1910	511	1
1940	634	1
1948	258	1
1975	487	1
2106	21	1
2107	143	1
2168	141	1
2196	531	1
2339	220	1
2454	597	1
2541	655	1
2556	653	1
2568	293	1
2590	158	1
2600	309	1
2600	102	1
2622	160	1
2623	339	1
2703	296	1
2704	281	1
2705	310	1
2706	310	1
2707	311	1
2740	26	1
2741	176	1
2742	175	1
2802	311	1
2803	311	1
2804	325	1
2805	297	1
2806	475	1
2807	505	1
2858	161	1
3014	313	1
3015	446	1
3016	522	1
3142	313	1
3143	314	1
3144	403	1
3196	193	1
3197	508	1
3292	314	1
3293	314	1
3361	179	1
3362	194	1
3495	273	1
3496	318	1
3497	302	1
3498	392	1
3499	286	1
3500	375	1
3501	422	1
3504	154	1
3524	393	1
3525	305	1
3525	155	1
3534	197	1
3534	198	1
3534	200	1
3577	273	1
3578	274	1
3579	289	1
3580	303	1
3581	454	1
3582	393	1
3583	407	1
3584	467	1
3585	453	1
3586	469	1
3587	183	1
3588	638	1
3589	288	1
3589	289	1
3597	168	1
3598	138	1
3599	168	1
3600	183	1
3601	198	1
3602	168	1
3602	169	1
3708	289	1
3709	388	1
3710	393	1
3711	290	1
3712	378	1
3713	363	1
3714	378	1
3715	379	1
3716	382	1
3717	378	1
3718	378	1
3719	378	1
3720	393	1
3721	393	1
3722	393	1
3723	393	1
3724	379	1
3725	277	1
3726	367	1
3727	289	1
3728	408	1
3729	423	1
3730	424	1
3731	474	1
3732	96	1
3733	483	1
3734	483	1
3735	484	1
3736	484	1
3737	472	1
3738	415	1
3739	289	1
3739	290	1
3740	289	1
3740	290	1
3741	304	1
3741	367	1
3742	304	1
3742	312	1
3743	348	1
3743	305	1
3744	378	1
3744	280	1
3745	439	1
3745	425	1
3746	513	1
3746	514	1
3747	648	1
3747	649	1
3748	289	1
3748	380	1
3748	388	1
3787	39	1
3788	67	1
3789	169	1
3790	169	1
3791	184	1
3792	142	1
3793	154	1
3794	169	1
3795	184	1
3796	379	1
3961	290	1
3962	290	1
3963	280	1
3964	275	1
3965	305	1
3966	305	1
3967	306	1
3968	325	1
3969	305	1
3970	319	1
3971	353	1
3972	368	1
3973	154	1
3974	169	1
3975	397	1
3976	365	1
3977	369	1
3978	439	1
3979	484	1
3980	652	1
3981	653	1
3982	634	1
3983	184	1
3984	290	1
3984	291	1
3985	279	1
3985	326	1
3986	395	1
3986	386	1
3986	402	1
4033	147	1
4034	98	1
4035	336	1
4179	298	1
4180	312	1
4181	291	1
4182	323	1
4183	399	1
4184	314	1
4185	295	1
4186	485	1
4187	650	1
4188	297	1
4188	327	1
4203	337	1
4256	414	1
4257	325	1
4258	352	1
4259	353	1
4260	402	1
4261	24	1
4262	386	1
4263	653	1
4281	337	1
4282	325	1
4283	309	1
4284	328	1
4285	610	1
4311	399	1
4312	550	1
4313	432	1
4360	148	1
4361	175	1
4361	103	1
4410	192	1
4442	327	1
4443	372	1
4444	373	1
4445	492	1
4516	275	1
4533	498	1
4544	93	1
4589	274	1
4590	423	1
4591	453	1
4592	468	1
4593	468	1
4594	498	1
4595	499	1
4596	513	1
4619	64	1
4620	154	1
4621	65	1
4622	214	1
4623	214	1
4674	290	1
4675	398	1
4676	469	1
4677	64	1
4678	499	1
4679	499	1
4680	214	1
4681	514	1
4682	503	1
4719	67	1
4795	276	1
4796	455	1
4797	500	1
4817	96	1
4818	83	1
4860	277	1
4926	69	1
4976	430	1
4983	70	1
5064	462	1
5065	463	1
5121	21	1
5122	25	1
5142	533	1
5170	141	1
5171	114	1
5172	217	1
5173	335	1
5173	597	1
5204	308	1
5205	323	1
5206	192	1
5207	592	1
5208	593	1
5230	143	1
5231	143	1
5232	55	1
5233	145	1
5234	142	1
5234	147	1
5247	637	1
5248	278	1
5248	279	1
5249	323	1
5249	325	1
5268	593	1
5286	339	1
5287	459	1
5288	593	1
5319	29	1
5320	101	1
5321	338	1
5322	338	1
5323	339	1
5383	324	1
5384	324	1
5385	324	1
5386	327	1
5387	324	1
5388	579	1
5389	594	1
5390	595	1
5391	595	1
5392	595	1
5393	324	1
5393	326	1
5394	325	1
5394	327	1
5464	145	1
5465	115	1
5466	116	1
5467	190	1
5468	190	1
5469	326	1
5470	326	1
5471	193	1
5472	339	1
5473	328	1
5598	325	1
5599	325	1
5600	326	1
5601	327	1
5602	491	1
5603	491	1
5604	536	1
5605	596	1
5606	597	1
5607	598	1
5608	641	1
5609	538	1
5610	492	1
5610	493	1
5676	56	1
5677	101	1
5678	146	1
5679	146	1
5680	147	1
5681	148	1
5682	148	1
5683	148	1
5684	208	1
5787	284	1
5788	297	1
5789	102	1
5790	552	1
5791	116	1
5792	478	1
5793	596	1
5794	643	1
5852	104	1
5853	147	1
5854	192	1
5855	192	1
5856	193	1
5857	194	1
5858	252	1
6006	283	1
6007	643	1
6008	327	1
6009	314	1
6010	314	1
6011	328	1
6012	327	1
6013	372	1
6014	328	1
6015	328	1
6016	402	1
6017	463	1
6018	477	1
6019	478	1
6020	537	1
6021	582	1
6022	582	1
6023	597	1
6024	597	1
6025	598	1
6026	643	1
6027	327	1
6027	328	1
6028	537	1
6028	538	1
6029	582	1
6029	583	1
6080	103	1
6081	104	1
6082	194	1
6083	433	1
6229	328	1
6230	328	1
6231	328	1
6232	373	1
6233	598	1
6432	106	1
6455	407	1
6456	407	1
6479	304	1
6480	408	1
6614	106	1
6615	180	1
6616	168	1
6617	184	1
6636	345	1
6694	510	1
6695	91	1
6696	185	1
6720	542	1
6797	18	1
6798	108	1
6799	108	1
6892	19	1
6893	244	1
6894	108	1
6895	141	1
6896	199	1
6897	482	1
6898	184	1
6899	634	1
6900	123	1
6900	109	1
6923	108	1
6985	199	1
6986	423	1
6987	244	1
6988	394	1
7122	275	1
7123	202	1
7124	185	1
7125	200	1
7126	200	1
7145	592	1
7145	550	1
7187	141	1
7188	141	1
7189	486	1
7249	337	1
7250	203	1
7250	205	1
7288	205	1
7374	60	1
7375	75	1
7376	151	1
7377	165	1
7378	150	1
7379	494	1
7380	76	1
7408	435	1
7409	450	1
7410	648	1
7427	436	1
7438	196	1
7493	186	1
7502	33	1
7511	303	1
7562	289	1
7563	290	1
7639	379	1
7640	395	1
7641	367	1
7642	383	1
7670	37	1
7730	308	1
7802	321	1
7803	366	1
7804	457	1
7814	53	1
7852	293	1
7853	386	1
7873	115	1
7933	383	1
8037	462	1
8209	299	1
8301	388	1
8302	463	1
8397	154	1
8463	319	1
8463	368	1
8579	214	1
8894	462	1
8956	490	1
9113	90	1
9135	376	1
9140	153	1
9156	376	1
9174	50	1
9200	483	1
9236	528	1
9450	296	1
9561	3	1
9561	4	1
9565	392	1
9576	363	1
9577	513	1
9588	5	1
9589	21	1
9590	154	1
9608	7	1
9632	38	1
9650	607	1
9659	53	1
9660	429	1
9671	40	1
9672	159	1
9673	129	1
9696	116	1
9734	411	1
9755	368	1
9756	653	1
9782	385	1
9822	103	1
9840	314	1
9841	299	1
9856	299	1
9875	515	1
9884	155	1
9911	620	1
9960	621	1
9974	172	1
10007	622	1
10018	68	1
10019	68	1
10114	474	1
10115	459	1
10116	535	1
10117	609	1
10118	624	1
10119	639	1
10201	445	1
10202	445	1
10318	491	1
10319	506	1
10381	87	1
10382	642	1
10383	628	1
10401	163	1
10402	253	1
10476	493	1
