## Supplementary material for "R-package Jsmm: Joint species movement modelling of mark-recapture data": S2 Vignettes demonstrating the application of the R-package Jsmm: info_releases_recaptures.csv

ID	Taxon	Wingspam_mm	N_marked_individuals	Total_n_of_recaptures
1	Lymantria monacha	44	418	42
2	Habrosyne pyritoides	40	164	5
3	Phalera bucephala	50	48	5
4	Diachrysia chrysitis	40	151	19
5	Mythimna ferrago	38	70	6
6	Eilema lurideola	32	862	61
7	Craniophora ligustri	37	189	5
8	Apamea monoglypha	50	623	10
9	Eilema griseola	35	954	35
10	Xestia triangulum	42	1022	166
11	Euthrix potatoria	55	609	37
12	Cosmia trapezina	34	1316	131
13	Axylia putris	34	107	5
14	Agrotis exclamationis	38	786	41
15	Diarsia mendica	35	176	13
16	Hydriomena furcata	32	894	22
17	Noctua pronuba	55	718	6
18	Campaea margaritata	40	442	8
19	Laothoe populi	80	159	17
20	Crocallis elinguaria	38	163	8
21	Euproctis similis	33	722	24
