## Supplementary material for "R-package Jsmm: Joint species movement modelling of mark-recapture data": S2 Vignettes demonstrating the application of the R-package Jsmm: phylogenetic_matrix_data.csv

1	2	3	4	5	6	7	8	9	10	11	12	13	14	15	16	17	18	19	20	21
1	0	0	0	0	0.25	0	0	0.25	0	0	0	0	0	0	0	0	0	0	0	0.5
0	1	0	0	0	0	0	0	0	0	0	0	0	0	0	0	0	0	0	0	0
0	0	1	0	0	0	0	0	0	0	0	0	0	0	0	0	0	0	0	0	0
0	0	0	1	0.25	0	0.25	0.25	0	0.25	0	0.25	0.25	0.25	0.25	0	0.25	0	0	0	0
0	0	0	0.25	1	0	0.25	0.5	0	0.5	0	0.5	0.5	0.5	0.5	0	0.5	0	0	0	0
0.25	0	0	0	0	1	0	0	0.75	0	0	0	0	0	0	0	0	0	0	0	0.25
0	0	0	0.25	0.25	0	1	0.25	0	0.25	0	0.25	0.25	0.25	0.25	0	0.25	0	0	0	0
0	0	0	0.25	0.5	0	0.25	1	0	0.5	0	0.5	0.5	0.5	0.5	0	0.5	0	0	0	0
0.25	0	0	0	0	0.75	0	0	1	0	0	0	0	0	0	0	0	0	0	0	0.25
0	0	0	0.25	0.5	0	0.25	0.5	0	1	0	0.5	0.5	0.5	0.5	0	0.5	0	0	0	0
0	0	0	0	0	0	0	0	0	0	1	0	0	0	0	0	0	0	0	0	0
0	0	0	0.25	0.5	0	0.25	0.5	0	0.5	0	1	0.5	0.5	0.5	0	0.5	0	0	0	0
0	0	0	0.25	0.5	0	0.25	0.5	0	0.5	0	0.5	1	0.5	0.5	0	0.5	0	0	0	0
0	0	0	0.25	0.5	0	0.25	0.5	0	0.5	0	0.5	0.5	1	0.5	0	0.5	0	0	0	0
0	0	0	0.25	0.5	0	0.25	0.5	0	0.5	0	0.5	0.5	0.5	1	0	0.5	0	0	0	0
0	0	0	0	0	0	0	0	0	0	0	0	0	0	0	1	0	0.25	0	0.25	0
0	0	0	0.25	0.5	0	0.25	0.5	0	0.5	0	0.5	0.5	0.5	0.5	0	1	0	0	0	0
0	0	0	0	0	0	0	0	0	0	0	0	0	0	0	0.25	0	1	0	0.5	0
0	0	0	0	0	0	0	0	0	0	0	0	0	0	0	0	0	0	1	0	0
0	0	0	0	0	0	0	0	0	0	0	0	0	0	0	0.25	0	0.5	0	1	0
0.5	0	0	0	0	0.25	0	0	0.25	0	0	0	0	0	0	0	0	0	0	0	1
