## Supplementary material for "R-package Jsmm: Joint species movement modelling of mark-recapture data": S2 Vignettes demonstrating the application of the R-package Jsmm: timestamp_data_c.csv

timestamp_id	timestamp
0	2009-06-14T00:00
1	2009-06-15T00:00
2	2009-06-16T00:00
3	2009-06-17T00:00
4	2009-06-18T00:00
5	2009-06-19T00:00
6	2009-06-20T00:00
7	2009-06-21T00:00
8	2009-06-22T00:00
9	2009-06-23T00:00
10	2009-06-24T00:00
11	2009-06-25T00:00
12	2009-06-26T00:00
13	2009-06-27T00:00
14	2009-06-28T00:00
15	2009-06-29T00:00
16	2009-06-30T00:00
17	2009-07-01T00:00
18	2009-07-02T00:00
19	2009-07-03T00:00
20	2009-07-04T00:00
21	2009-07-05T00:00
22	2009-07-06T00:00
23	2009-07-07T00:00
24	2009-07-08T00:00
25	2009-07-09T00:00
26	2009-07-10T00:00
27	2009-07-11T00:00
28	2009-07-12T00:00
29	2009-07-13T00:00
30	2009-07-14T00:00
31	2009-07-15T00:00
32	2009-07-16T00:00
33	2009-07-17T00:00
34	2009-07-18T00:00
35	2009-07-19T00:00
36	2009-07-20T00:00
37	2009-07-21T00:00
38	2009-07-22T00:00
39	2009-07-23T00:00
40	2009-07-24T00:00
