## Supplementary material for "R-package Jsmm: Joint species movement modelling of mark-recapture data": S2 Vignettes demonstrating the application of the R-package Jsmm: trait_data.csv

common_name	scientific_name	forest_affinity	wingspan_mm	wing_shape	larval_feeding_guild	larval_diet_breadth	adult_feeding	conservation_status
Black Arches	Lymantria monacha	strong	44	broad	shrub/tree-feeders	olig	N	increasing
Buff Arches	Habrosyne pyritoides	medium	40	pointed	shrub/tree-feeders	mono	Y	moderately declining
Buff-tip	Phalera bucephala	medium	50	pointed	shrub/tree-feeders	poly	N	moderately declining
Burnished Brass	Diachrysia chrysitis	weak	40	pointed	grass/herb-feeders	olig	Y	moderately declining
Clay	Mythimna ferrago	weak	38	pointed	grass/herb-feeders	olig	Y	moderately declining
Common Footman	Eilema lurideola	weak	32	pointed	shrub/tree-feeders	olig	Y	increasing
Coronet	Craniophora ligustri	medium	37	pointed	shrub/tree-feeders	olig	Y	unknown
Dark Arches	Apamea monoglypha	weak	50	pointed	grass/herb-feeders	olig	Y	moderately declining
Dingy Footman	Eilema griseola	medium	35	pointed	shrub/tree-feeders	mono	Y	increasing
Double Square-spot	Xestia triangulum	medium	42	pointed	shrub/tree-feeders	poly	Y	moderately declining
Drinker	Euthrix potatoria	medium	55	broad	grass/herb-feeders	olig	N	moderately declining
Dun-bar	Cosmia trapezina	medium	34	pointed	shrub/tree-feeders	poly	Y	moderately declining
Flame	Axylia putris	weak	34	pointed	grass/herb-feeders	poly	Y	moderately declining
Heart and Dart	Agrotis exclamationis	weak	38	pointed	grass/herb-feeders	poly	Y	moderately declining
Ingrailed Clay	Diarsia mendica	strong	35	pointed	shrub/tree-feeders	poly	Y	moderately declining
July Highflyer	Hydriomena furcata	weak	32	broad	shrub/tree-feeders	poly	N	increasing
Large Yellow Underwing	Noctua pronuba	weak	55	pointed	grass/herb-feeders	poly	Y	increasing
Light Emerald	Campaea margaritata	medium	40	broad	shrub/tree-feeders	poly	N	increasing
Poplar Hawkmoth	Laothoe populi	weak	80	pointed	shrub/tree-feeders	olig	N	moderately declining
Scalloped Oak	Crocallis elinguaria	medium	38	broad	shrub/tree-feeders	poly	N	moderately declining
Yellow-tail	Euproctis similis	weak	33	broad	shrub/tree-feeders	poly	N	moderately declining
